# The limits to ecological limits to diversification

**DOI:** 10.1101/2022.05.13.491338

**Authors:** Rampal S. Etienne, Bart Haegeman, Álvaro Dugo-Cota, Carles Vilà, Alejandro Gonzalez-Voyer, Luis Valente

## Abstract

While the theory of micro-evolution by natural selection assigns a crucial role to competition, its role in macroevolution is less clear. Phylogenetic evidence for a decelerating accumulation of lineages suggests a feedback of lineage diversity on diversification, i.e., ecological limits to diversification. However, does this feedback only occur between close relatives, or do distant relatives also influence their diversification? In other words: are there phylogenetic limits to these ecological limits? Islands form ideal systems to answer these questions, because their boundedness facilitates an overview of all potential competitors. The DAISIE (Dynamic Assembly of Island biota through Speciation Immigration and Extinction) framework allows for testing the presence of diversity-dependence on islands given phylogenetic data on colonization and branching times. The current inference models in DAISIE assume that this diversity-dependence only applies within a colonizing clade, which we term clade-specific (CS) diversity-dependence. Here we introduce a new DAISIE model that assumes that diversity-dependence applies to all species regardless of their ancestry, i.e. diversity-dependence applies both to species within the same clade and between different clades. We call this island-wide (IW) diversity-dependence. Here we present a method to compute a likelihood for this model and develop a statistical procedure based on likelihood ratio bootstrapping to compare it to the likelihood of the CS model in order to overcome biases known for standard model selection. We apply it to the diversification of *Eleutherodactylus* frogs on Hispaniola. Across the Greater Antilles archipelago, this radiation shows repeated patterns of diversification in ecotypes which are similar across clades. This could be suggestive of overlapping niche space and hence between-clade interactions, i.e. IW diversity-dependence. But it could also be suggestive of only within-clade interactions, because between-clade interactions would have blocked the same ecotype re-appearing. We find that the CS model fits the data much better than the IW model, indicating that different colonizations, while resulting in similar ecotypes, are sufficiently distinct to avoid interacting strongly. We argue that non-overlapping distributions between clades (both spatially and in terms of ecotypes) cannot be used as evidence of CS diversity-dependence, because this pattern may be a consequence of IW diversity-dependence. By contrast, by using phylogenetic data rather than distributional data our method does allow for inferring the phylogenetic limits to ecological limits to diversification. We discuss how our new IW model advances our understanding also in other ways, ranging from identifying priority effects to modelling the spread of an epidemic in island-like systems, such as schools or hospitals.
