## Supplementary material for "The limits to ecological limits to diversification": Figures Tables and Supplementary Data and Scripts: out_empirical_M1000.txt

island	data_set	island_age	M	island2	inference_model_number	inference_model_type	integration_method	replicate	lambda_c_est	mu_est	K_est	gamma_est	lambda_a_est	loglikelihood	df	convergence	lambda_c_init	mu_init	K_init	gamma_init	conditioning
100	empdata	30	1000	100	3	CS	odeint::runge_kutta_fehlberg78	R1	0.42061270733231	0.108783769886933	37.0168600548017	0.000218711150339036	0	-209.336175228719	4	0	0.4368768	0.1126373	36.45	0.0002187464	1
100	empdata	30	1000	100	5	IW	odeint::runge_kutta_fehlberg78	R1	0.389368285330672	0.16201756194651	132.68749551814	0.000340862901663378	0	-215.295501329398	4	0	0.4012298	0.1699521	131.9595	0.0003487955	1
10	empdata	30	1000	10	3	CS	odeint::runge_kutta_fehlberg78	R1	0.403100291841895	0.0960608455423018	36.3521968392143	0.000213131781017302	0	-209.971331373032	4	0	0.4368768	0.1126373	36.45	0.0002187464	1
10	empdata	30	1000	10	5	IW	odeint::runge_kutta_fehlberg78	R1	0.355505143795986	0.135128629513108	132.556024817225	0.000313186001833239	0	-216.001788666073	4	0	0.4012298	0.1699521	131.9595	0.0003487955	1
11	empdata	30	1000	11	3	CS	odeint::runge_kutta_fehlberg78	R1	0.397418921617324	0.0928583108123367	36.2445974991734	0.000211867732110146	0	-210.280306854336	4	0	0.4368768	0.1126373	36.45	0.0002187464	1
11	empdata	30	1000	11	5	IW	odeint::runge_kutta_fehlberg78	R1	0.338308056358966	0.1223931776142	134.130920707652	0.000299938859595023	0	-216.22053706946	4	0	0.4012298	0.1699521	131.9595	0.0003487955	1
12	empdata	30	1000	12	3	CS	odeint::runge_kutta_fehlberg78	R1	0.411655895014351	0.100941911320457	36.2524108329736	0.00021505770586578	0	-210.183508187726	4	0	0.4368768	0.1126373	36.45	0.0002187464	1
12	empdata	30	1000	12	5	IW	odeint::runge_kutta_fehlberg78	R1	0.357541368971237	0.134788118446988	130.833110014784	0.000312918348023434	0	-216.098711429151	4	0	0.4012298	0.1699521	131.9595	0.0003487955	1
13	empdata	30	1000	13	3	CS	odeint::runge_kutta_fehlberg78	R1	0.432510803066239	0.116975631161133	37.4155733821914	0.000222132959784866	0	-208.826621605361	4	0	0.4368768	0.1126373	36.45	0.0002187464	1
13	empdata	30	1000	13	5	IW	odeint::runge_kutta_fehlberg78	R1	0.40628188073258	0.176723785080385	134.194254984061	0.000356125927488825	0	-214.753915195315	4	0	0.4012298	0.1699521	131.9595	0.0003487955	1
1	empdata	30	1000	1	3	CS	odeint::runge_kutta_fehlberg78	R1	0.404090603211765	0.101903929327471	36.9085456719347	0.000216705625418911	0	-210.668486935196	4	0	0.4368768	0.1126373	36.45	0.0002187464	1
14	empdata	30	1000	14	3	CS	odeint::runge_kutta_fehlberg78	R1	0.434177345388434	0.112687976286374	36.6050323375962	0.000219221198927346	0	-208.91565505585	4	0	0.4368768	0.1126373	36.45	0.0002187464	1
14	empdata	30	1000	14	5	IW	odeint::runge_kutta_fehlberg78	R1	0.398833943833283	0.168135157977589	131.953130402135	0.000347041394740586	0	-215.17501847356	4	0	0.4012298	0.1699521	131.9595	0.0003487955	1
15	empdata	30	1000	15	3	CS	odeint::runge_kutta_fehlberg78	R1	0.41540258952192	0.109827630495613	37.4012908340766	0.000220146594466734	0	-209.970514138423	4	0	0.4368768	0.1126373	36.45	0.0002187464	1
15	empdata	30	1000	15	5	IW	odeint::runge_kutta_fehlberg78	R1	0.378714389018017	0.154258664213143	133.013171583388	0.000332926270339554	0	-215.481266692621	4	0	0.4012298	0.1699521	131.9595	0.0003487955	1
1	empdata	30	1000	1	5	IW	odeint::runge_kutta_fehlberg78	R1	0.355120683584912	0.133586568090098	131.535613514955	0.000311598925007021	0	-216.084053474685	4	0	0.4012298	0.1699521	131.9595	0.0003487955	1
16	empdata	30	1000	16	3	CS	odeint::runge_kutta_fehlberg78	R1	0.424978262630133	0.112519095407945	37.2293084199512	0.000220438386976178	0	-209.224864523489	4	0	0.4368768	0.1126373	36.45	0.0002187464	1
16	empdata	30	1000	16	5	IW	odeint::runge_kutta_fehlberg78	R1	0.391566474258096	0.16545024637973	134.021354022339	0.000344531785414295	0	-215.108455327622	4	0	0.4012298	0.1699521	131.9595	0.0003487955	1
17	empdata	30	1000	17	3	CS	odeint::runge_kutta_fehlberg78	R1	0.420396550642901	0.109235920426356	37.0560524792552	0.000219029942804469	0	-209.378976362402	4	0	0.4368768	0.1126373	36.45	0.0002187464	1
17	empdata	30	1000	17	5	IW	odeint::runge_kutta_fehlberg78	R1	0.380487623876896	0.157540580257736	134.529147169197	0.000336393513820085	0	-215.296832974784	4	0	0.4012298	0.1699521	131.9595	0.0003487955	1
18	empdata	30	1000	18	3	CS	odeint::runge_kutta_fehlberg78	R1	0.407824116533354	0.100112530702253	36.3561665818067	0.00021505659229889	0	-210.508388546257	4	0	0.4368768	0.1126373	36.45	0.0002187464	1
18	empdata	30	1000	18	5	IW	odeint::runge_kutta_fehlberg78	R1	0.351646983194709	0.129760606883035	130.699516435803	0.000307729941564306	0	-216.231356221147	4	0	0.4012298	0.1699521	131.9595	0.0003487955	1
19	empdata	30	1000	19	3	CS	odeint::runge_kutta_fehlberg78	R1	0.40402521843555	0.0980389608917291	36.502210010477	0.000214252024505955	0	-210.109797406719	4	0	0.4368768	0.1126373	36.45	0.0002187464	1
19	empdata	30	1000	19	5	IW	odeint::runge_kutta_fehlberg78	R1	0.352022428184981	0.133243801566689	133.427480291011	0.000311196384239655	0	-215.997544004683	4	0	0.4012298	0.1699521	131.9595	0.0003487955	1
20	empdata	30	1000	20	3	CS	odeint::runge_kutta_fehlberg78	R1	0.409354061287938	0.101438619856144	36.4815802287557	0.000215678960652925	0	-210.255588970083	4	0	0.4368768	0.1126373	36.45	0.0002187464	1
20	empdata	30	1000	20	5	IW	odeint::runge_kutta_fehlberg78	R1	0.357797448308048	0.135929278496098	131.61960109024	0.000314090721721001	0	-216.056025487251	4	0	0.4012298	0.1699521	131.9595	0.0003487955	1
21	empdata	30	1000	21	3	CS	odeint::runge_kutta_fehlberg78	R1	0.413368264048656	0.109366594080078	37.4149726691502	0.000220157704662329	0	-210.183254856383	4	0	0.4368768	0.1126373	36.45	0.0002187464	1
21	empdata	30	1000	21	5	IW	odeint::runge_kutta_fehlberg78	R1	0.382375323545302	0.155085863341948	131.406120373616	0.000333837523904638	0	-215.612318118629	4	0	0.4012298	0.1699521	131.9595	0.0003487955	1
22	empdata	30	1000	22	3	CS	odeint::runge_kutta_fehlberg78	R1	0.388662739129849	0.084581979121761	35.5594188863772	0.000207818253730501	0	-210.785887126399	4	0	0.4368768	0.1126373	36.45	0.0002187464	1
22	empdata	30	1000	22	5	IW	odeint::runge_kutta_fehlberg78	R1	0.319849400927831	0.102941092733223	131.070296880696	0.000280312905894343	0	-216.753520982507	4	0	0.4012298	0.1699521	131.9595	0.0003487955	1
23	empdata	30	1000	23	3	CS	odeint::runge_kutta_fehlberg78	R1	0.407339362086716	0.102520938299379	36.8977845755567	0.000216633944845781	0	-210.125975659046	4	0	0.4368768	0.1126373	36.45	0.0002187464	1
23	empdata	30	1000	23	5	IW	odeint::runge_kutta_fehlberg78	R1	0.354498479952279	0.137087516492069	135.011503321034	0.000315128033394746	0	-215.824566360761	4	0	0.4012298	0.1699521	131.9595	0.0003487955	1
2	empdata	30	1000	2	3	CS	odeint::runge_kutta_fehlberg78	R1	0.394604031793431	0.0977864006522746	36.875915731732	0.000215392566922723	0	-211.302964628855	4	0	0.4368768	0.1126373	36.45	0.0002187464	1
24	empdata	30	1000	24	3	CS	odeint::runge_kutta_fehlberg78	R1	0.416551455980699	0.107513318484546	37.0607669581853	0.00021849355044103	0	-209.583439928856	4	0	0.4368768	0.1126373	36.45	0.0002187464	1
24	empdata	30	1000	24	5	IW	odeint::runge_kutta_fehlberg78	R1	0.371970119906512	0.151593548067729	135.202445269827	0.000330237940433926	0	-215.432142205502	4	0	0.4012298	0.1699521	131.9595	0.0003487955	1
25	empdata	30	1000	25	3	CS	odeint::runge_kutta_fehlberg78	R1	0.404702281698614	0.0995231117629643	36.6391182451709	0.000215097558619491	0	-210.186227323236	4	0	0.4368768	0.1126373	36.45	0.0002187464	1
25	empdata	30	1000	25	5	IW	odeint::runge_kutta_fehlberg78	R1	0.346522446642804	0.130630874212272	135.255362370788	0.000308395049955672	0	-215.971854363812	4	0	0.4012298	0.1699521	131.9595	0.0003487955	1
2	empdata	30	1000	2	5	IW	odeint::runge_kutta_fehlberg78	R1	0.345730418244253	0.123624396624703	129.582736209492	0.000301596108390894	0	-216.459886942573	4	0	0.4012298	0.1699521	131.9595	0.0003487955	1
26	empdata	30	1000	26	3	CS	odeint::runge_kutta_fehlberg78	R1	0.41509202973037	0.105100162551599	36.6991760795184	0.000217184160683521	0	-209.921177722539	4	0	0.4368768	0.1126373	36.45	0.0002187464	1
26	empdata	30	1000	26	5	IW	odeint::runge_kutta_fehlberg78	R1	0.363789201606102	0.142873062367321	133.421321973375	0.000321146734532395	0	-215.760751056878	4	0	0.4012298	0.1699521	131.9595	0.0003487955	1
27	empdata	30	1000	27	3	CS	odeint::runge_kutta_fehlberg78	R1	0.420864817663864	0.108654088154822	37.0014717965933	0.000218591897567587	0	-209.262439289881	4	0	0.4368768	0.1126373	36.45	0.0002187464	1
27	empdata	30	1000	27	5	IW	odeint::runge_kutta_fehlberg78	R1	0.389145439123606	0.162281331613979	133.007378936513	0.000341168898216745	0	-215.262346519484	4	0	0.4012298	0.1699521	131.9595	0.0003487955	1
28	empdata	30	1000	28	3	CS	odeint::runge_kutta_fehlberg78	R1	0.422857513693183	0.10610932700959	36.4095565293823	0.000216735865911403	0	-209.234684301586	4	0	0.4368768	0.1126373	36.45	0.0002187464	1
28	empdata	30	1000	28	5	IW	odeint::runge_kutta_fehlberg78	R1	0.371400765456632	0.150215389006342	134.41971493669	0.000328790714414402	0	-215.506317590477	4	0	0.4012298	0.1699521	131.9595	0.0003487955	1
29	empdata	30	1000	29	3	CS	odeint::runge_kutta_fehlberg78	R1	0.406357339332024	0.0947029994451252	35.8762795920802	0.0002118822891372	0	-209.846483668789	4	0	0.4368768	0.1126373	36.45	0.0002187464	1
29	empdata	30	1000	29	5	IW	odeint::runge_kutta_fehlberg78	R1	0.342703389630869	0.125938094523887	133.920328602533	0.00030360104646224	0	-216.131500360432	4	0	0.4012298	0.1699521	131.9595	0.0003487955	1
30	empdata	30	1000	30	3	CS	odeint::runge_kutta_fehlberg78	R1	0.414567826463106	0.104021180519245	36.6228183836445	0.00021657617716425	0	-209.723762274444	4	0	0.4368768	0.1126373	36.45	0.0002187464	1
30	empdata	30	1000	30	5	IW	odeint::runge_kutta_fehlberg78	R1	0.364959673056118	0.144339655239862	133.850421733824	0.000322672514589315	0	-215.697664024477	4	0	0.4012298	0.1699521	131.9595	0.0003487955	1
31	empdata	30	1000	31	3	CS	odeint::runge_kutta_fehlberg78	R1	0.40240639038088	0.0939273368095747	35.9711300864031	0.000211904779625916	0	-210.185666756659	4	0	0.4368768	0.1126373	36.45	0.0002187464	1
31	empdata	30	1000	31	5	IW	odeint::runge_kutta_fehlberg78	R1	0.337747225621657	0.121228350078154	133.509111057783	0.000298766354928336	0	-216.266874604153	4	0	0.4012298	0.1699521	131.9595	0.0003487955	1
32	empdata	30	1000	32	3	CS	odeint::runge_kutta_fehlberg78	R1	0.418952551877864	0.103133253994083	36.1300597807573	0.000215436944541899	0	-209.757766203991	4	0	0.4368768	0.1126373	36.45	0.0002187464	1
32	empdata	30	1000	32	5	IW	odeint::runge_kutta_fehlberg78	R1	0.365202836542938	0.141622117808509	131.40698177571	0.000319946541915887	0	-215.936878162576	4	0	0.4012298	0.1699521	131.9595	0.0003487955	1
33	empdata	30	1000	33	3	CS	odeint::runge_kutta_fehlberg78	R1	0.426483614691377	0.114877225032377	37.477522435442	0.000221712302162133	0	-209.238538867633	4	0	0.4368768	0.1126373	36.45	0.0002187464	1
33	empdata	30	1000	33	5	IW	odeint::runge_kutta_fehlberg78	R1	0.395546761411888	0.168703376468807	134.192535915185	0.000347901973487028	0	-214.998465193963	4	0	0.4012298	0.1699521	131.9595	0.0003487955	1
3	empdata	30	1000	3	3	CS	odeint::runge_kutta_fehlberg78	R1	0.392352963812245	0.0866811177545405	35.5488848910097	0.000208676863066958	0	-210.816569054706	4	0	0.4368768	0.1126373	36.45	0.0002187464	1
34	empdata	30	1000	34	3	CS	odeint::runge_kutta_fehlberg78	R1	0.408451597514685	0.101032309571185	36.5480640301042	0.000215542484941053	0	-210.133000394935	4	0	0.4368768	0.1126373	36.45	0.0002187464	1
34	empdata	30	1000	34	5	IW	odeint::runge_kutta_fehlberg78	R1	0.346951071785068	0.130902161259723	135.15476608905	0.000308688573224642	0	-215.962073332485	4	0	0.4012298	0.1699521	131.9595	0.0003487955	1
35	empdata	30	1000	35	3	CS	odeint::runge_kutta_fehlberg78	R1	0.409777091456516	0.102570644119169	36.7601810661072	0.000216324614078756	0	-209.919846498563	4	0	0.4368768	0.1126373	36.45	0.0002187464	1
35	empdata	30	1000	35	5	IW	odeint::runge_kutta_fehlberg78	R1	0.36900066578996	0.145681060766444	132.272373760345	0.000324070148509845	0	-215.762418971204	4	0	0.4012298	0.1699521	131.9595	0.0003487955	1
3	empdata	30	1000	3	5	IW	odeint::runge_kutta_fehlberg78	R1	0.327200296447548	0.107774137383768	129.463026270581	0.000285485385593031	0	-216.797734784018	4	0	0.4012298	0.1699521	131.9595	0.0003487955	1
36	empdata	30	1000	36	3	CS	odeint::runge_kutta_fehlberg78	R1	0.398579431586097	0.0919659540276654	35.970501538315	0.000211171163625837	0	-210.306014289856	4	0	0.4368768	0.1126373	36.45	0.0002187464	1
36	empdata	30	1000	36	5	IW	odeint::runge_kutta_fehlberg78	R1	0.328341307339491	0.114688342482694	135.11893345999	0.000291897108043066	0	-216.333212843887	4	0	0.4012298	0.1699521	131.9595	0.0003487955	1
37	empdata	30	1000	37	3	CS	odeint::runge_kutta_fehlberg78	R1	0.411762999818556	0.10171766576925	36.5802322485919	0.000215511856314987	0	-209.580817456319	4	0	0.4368768	0.1126373	36.45	0.0002187464	1
37	empdata	30	1000	37	5	IW	odeint::runge_kutta_fehlberg78	R1	0.360307770137878	0.142231868158032	135.292599765689	0.000320481232541397	0	-215.668727711224	4	0	0.4012298	0.1699521	131.9595	0.0003487955	1
38	empdata	30	1000	38	3	CS	odeint::runge_kutta_fehlberg78	R1	0.405141512074732	0.0961557331991618	35.9487344714428	0.000212944625915393	0	-210.592185538061	4	0	0.4368768	0.1126373	36.45	0.0002187464	1
38	empdata	30	1000	38	5	IW	odeint::runge_kutta_fehlberg78	R1	0.342831754883434	0.122169379229471	130.331665428031	0.00030016514599265	0	-216.503234906828	4	0	0.4012298	0.1699521	131.9595	0.0003487955	1
39	empdata	30	1000	39	3	CS	odeint::runge_kutta_fehlberg78	R1	0.414665598158196	0.101524834788352	36.3203885555587	0.00021500564875869	0	-209.495988497886	4	0	0.4368768	0.1126373	36.45	0.0002187464	1
39	empdata	30	1000	39	5	IW	odeint::runge_kutta_fehlberg78	R1	0.362412082048956	0.142628354196975	134.164412615784	0.000320885918155733	0	-215.725512527331	4	0	0.4012298	0.1699521	131.9595	0.0003487955	1
40	empdata	30	1000	40	3	CS	odeint::runge_kutta_fehlberg78	R1	0.402435136938747	0.0972358428785509	36.5397182119434	0.000213956256502522	0	-210.136538554032	4	0	0.4368768	0.1126373	36.45	0.0002187464	1
40	empdata	30	1000	40	5	IW	odeint::runge_kutta_fehlberg78	R1	0.35989249586972	0.137331006037132	131.385594879879	0.000315488717704562	0	-216.002696810931	4	0	0.4012298	0.1699521	131.9595	0.0003487955	1
41	empdata	30	1000	41	3	CS	odeint::runge_kutta_fehlberg78	R1	0.419247665024571	0.103583700922905	36.1881345892783	0.000215673650950447	0	-209.714796473923	4	0	0.4368768	0.1126373	36.45	0.0002187464	1
41	empdata	30	1000	41	5	IW	odeint::runge_kutta_fehlberg78	R1	0.361514142349431	0.140282933473527	132.733357568645	0.000318560762156692	0	-215.884784786104	4	0	0.4012298	0.1699521	131.9595	0.0003487955	1
42	empdata	30	1000	42	3	CS	odeint::runge_kutta_fehlberg78	R1	0.402927790623381	0.0969242113594241	36.1623306706263	0.00021371493122557	0	-210.903951206227	4	0	0.4368768	0.1126373	36.45	0.0002187464	1
42	empdata	30	1000	42	5	IW	odeint::runge_kutta_fehlberg78	R1	0.346214919910273	0.123499024674507	129.055202295359	0.000301660414368372	0	-216.582223545823	4	0	0.4012298	0.1699521	131.9595	0.0003487955	1
43	empdata	30	1000	43	3	CS	odeint::runge_kutta_fehlberg78	R1	0.42498850842101	0.104412241528114	36.1106371456717	0.000215407354584552	0	-208.914674667095	4	0	0.4368768	0.1126373	36.45	0.0002187464	1
43	empdata	30	1000	43	5	IW	odeint::runge_kutta_fehlberg78	R1	0.383540765588587	0.156708085868	132.018524294894	0.000335371194473893	0	-215.471779547539	4	0	0.4012298	0.1699521	131.9595	0.0003487955	1
4	empdata	30	1000	4	3	CS	odeint::runge_kutta_fehlberg78	R1	0.408466881013114	0.101542192245276	36.6496337276281	0.00021585932113875	0	-210.059121775028	4	0	0.4368768	0.1126373	36.45	0.0002187464	1
44	empdata	30	1000	44	3	CS	odeint::runge_kutta_fehlberg78	R1	0.398727726556545	0.0951084430614971	36.4190111851941	0.000213111721927061	0	-210.363131793681	4	0	0.4368768	0.1126373	36.45	0.0002187464	1
44	empdata	30	1000	44	5	IW	odeint::runge_kutta_fehlberg78	R1	0.337621684864778	0.122615203075959	134.885938330202	0.000300117545588552	0	-216.171257643424	4	0	0.4012298	0.1699521	131.9595	0.0003487955	1
45	empdata	30	1000	45	3	CS	odeint::runge_kutta_fehlberg78	R1	0.423476157977086	0.107712366670863	36.6690246226627	0.000217637574145496	0	-209.055142291377	4	0	0.4368768	0.1126373	36.45	0.0002187464	1
45	empdata	30	1000	45	5	IW	odeint::runge_kutta_fehlberg78	R1	0.381606299116795	0.158371039684626	134.52030032297	0.000337249436045508	0	-215.297609897169	4	0	0.4012298	0.1699521	131.9595	0.0003487955	1
4	empdata	30	1000	4	5	IW	odeint::runge_kutta_fehlberg78	R1	0.356671401619303	0.137412277760084	133.693177707924	0.000315517875960527	0	-215.884226587006	4	0	0.4012298	0.1699521	131.9595	0.0003487955	1
46	empdata	30	1000	46	3	CS	odeint::runge_kutta_fehlberg78	R1	0.413326534713257	0.100765336791102	36.1946682509588	0.000214720927640283	0	-209.854633464684	4	0	0.4368768	0.1126373	36.45	0.0002187464	1
46	empdata	30	1000	46	5	IW	odeint::runge_kutta_fehlberg78	R1	0.356295216117207	0.136085809075015	132.838210740607	0.000314152425981088	0	-215.96756931346	4	0	0.4012298	0.1699521	131.9595	0.0003487955	1
47	empdata	30	1000	47	3	CS	odeint::runge_kutta_fehlberg78	R1	0.403857433351693	0.0976226639988187	36.4325851601798	0.00021401449902448	0	-210.120790944385	4	0	0.4368768	0.1126373	36.45	0.0002187464	1
47	empdata	30	1000	47	5	IW	odeint::runge_kutta_fehlberg78	R1	0.342231943858454	0.127321698989847	135.581913610994	0.000304943155579428	0	-216.029943069136	4	0	0.4012298	0.1699521	131.9595	0.0003487955	1
48	empdata	30	1000	48	3	CS	odeint::runge_kutta_fehlberg78	R1	0.416192320636289	0.103779497733173	36.5892338912762	0.000216195333294723	0	-209.354701381986	4	0	0.4368768	0.1126373	36.45	0.0002187464	1
48	empdata	30	1000	48	5	IW	odeint::runge_kutta_fehlberg78	R1	0.368445131051687	0.148443968937054	134.928303220229	0.000326953592054117	0	-215.524791060109	4	0	0.4012298	0.1699521	131.9595	0.0003487955	1
49	empdata	30	1000	49	3	CS	odeint::runge_kutta_fehlberg78	R1	0.406821412401216	0.0980293505321973	36.3463083663345	0.000213873878389971	0	-209.851204191606	4	0	0.4368768	0.1126373	36.45	0.0002187464	1
49	empdata	30	1000	49	5	IW	odeint::runge_kutta_fehlberg78	R1	0.353409286228936	0.134987491691332	133.958528228691	0.000312969498378118	0	-215.925108324173	4	0	0.4012298	0.1699521	131.9595	0.0003487955	1
50	empdata	30	1000	50	3	CS	odeint::runge_kutta_fehlberg78	R1	0.386163013718458	0.0888591176152603	36.3653118463534	0.000210788516175231	0	-211.042764725037	4	0	0.4368768	0.1126373	36.45	0.0002187464	1
50	empdata	30	1000	50	5	IW	odeint::runge_kutta_fehlberg78	R1	0.327772095926946	0.11090418365278	131.961453828429	0.000288309133720662	0	-216.546710208082	4	0	0.4012298	0.1699521	131.9595	0.0003487955	1
51	empdata	30	1000	51	3	CS	odeint::runge_kutta_fehlberg78	R1	0.425371265571797	0.107350181873355	36.4286609661299	0.000217156978347534	0	-209.10361680185	4	0	0.4368768	0.1126373	36.45	0.0002187464	1
51	empdata	30	1000	51	5	IW	odeint::runge_kutta_fehlberg78	R1	0.376887392114176	0.154181637650356	134.093384137228	0.000332895635035894	0	-215.411380526313	4	0	0.4012298	0.1699521	131.9595	0.0003487955	1
52	empdata	30	1000	52	3	CS	odeint::runge_kutta_fehlberg78	R1	0.436878465572253	0.112606401695914	36.4440911601538	0.000218791287623422	0	-208.672046848311	4	0	0.4368768	0.1126373	36.45	0.0002187464	1
52	empdata	30	1000	52	5	IW	odeint::runge_kutta_fehlberg78	R1	0.401352648398114	0.169988601921762	131.911536741869	0.000348941565381898	0	-215.097677152422	4	0	0.4012298	0.1699521	131.9595	0.0003487955	1
53	empdata	30	1000	53	3	CS	odeint::runge_kutta_fehlberg78	R1	0.392479027164013	0.0872872806268538	35.6238723356263	0.000209034428715283	0	-210.787513155585	4	0	0.4368768	0.1126373	36.45	0.0002187464	1
53	empdata	30	1000	53	5	IW	odeint::runge_kutta_fehlberg78	R1	0.322240198617632	0.105272158465361	131.209591360509	0.000282710912727077	0	-216.730195850269	4	0	0.4012298	0.1699521	131.9595	0.0003487955	1
5	empdata	30	1000	5	3	CS	odeint::runge_kutta_fehlberg78	R1	0.399052358459254	0.0924615708649263	36.0624547436719	0.000211415596938931	0	-210.196511450469	4	0	0.4368768	0.1126373	36.45	0.0002187464	1
54	empdata	30	1000	54	3	CS	odeint::runge_kutta_fehlberg78	R1	0.409578944074071	0.103463937459965	36.9286512900486	0.000216915895411637	0	-209.927226938226	4	0	0.4368768	0.1126373	36.45	0.0002187464	1
54	empdata	30	1000	54	5	IW	odeint::runge_kutta_fehlberg78	R1	0.359143678286302	0.141153353979256	135.200679630417	0.000319347012101038	0	-215.703450991838	4	0	0.4012298	0.1699521	131.9595	0.0003487955	1
55	empdata	30	1000	55	3	CS	odeint::runge_kutta_fehlberg78	R1	0.403867127480233	0.0967691536235537	36.1064513925205	0.000213492463171534	0	-210.778385106978	4	0	0.4368768	0.1126373	36.45	0.0002187464	1
55	empdata	30	1000	55	5	IW	odeint::runge_kutta_fehlberg78	R1	0.341982727348009	0.121558394581494	130.407130635623	0.000299566612048392	0	-216.53739824334	4	0	0.4012298	0.1699521	131.9595	0.0003487955	1
5	empdata	30	1000	5	5	IW	odeint::runge_kutta_fehlberg78	R1	0.342104170753628	0.124116850123349	132.727124387378	0.000301818876645033	0	-216.254341955748	4	0	0.4012298	0.1699521	131.9595	0.0003487955	1
56	empdata	30	1000	56	3	CS	odeint::runge_kutta_fehlberg78	R1	0.412292775446721	0.104147196930881	36.7720487058134	0.000216973093027506	0	-209.928131427455	4	0	0.4368768	0.1126373	36.45	0.0002187464	1
56	empdata	30	1000	56	5	IW	odeint::runge_kutta_fehlberg78	R1	0.360770216066933	0.141530170096212	134.360758067191	0.000319767652991497	0	-215.750710001252	4	0	0.4012298	0.1699521	131.9595	0.0003487955	1
57	empdata	30	1000	57	3	CS	odeint::runge_kutta_fehlberg78	R1	0.4023304565876	0.0980450799238547	36.5129129205767	0.000214489465613729	0	-210.460474143327	4	0	0.4368768	0.1126373	36.45	0.0002187464	1
57	empdata	30	1000	57	5	IW	odeint::runge_kutta_fehlberg78	R1	0.337262304392518	0.122576237935113	135.16566858522	0.000300042926698863	0	-216.159726812285	4	0	0.4012298	0.1699521	131.9595	0.0003487955	1
58	empdata	30	1000	58	3	CS	odeint::runge_kutta_fehlberg78	R1	0.402101877588738	0.0952214852882737	36.305642648874	0.000212737960176072	0	-209.969747438662	4	0	0.4368768	0.1126373	36.45	0.0002187464	1
58	empdata	30	1000	58	5	IW	odeint::runge_kutta_fehlberg78	R1	0.345723678080356	0.129324283985365	134.645893731472	0.000307090759985965	0	-216.025741016176	4	0	0.4012298	0.1699521	131.9595	0.0003487955	1
59	empdata	30	1000	59	3	CS	odeint::runge_kutta_fehlberg78	R1	0.405506129868542	0.0984797975847648	36.4304205372491	0.000214333462133637	0	-210.087258655016	4	0	0.4368768	0.1126373	36.45	0.0002187464	1
59	empdata	30	1000	59	5	IW	odeint::runge_kutta_fehlberg78	R1	0.350497450180766	0.132228423056948	133.650930195947	0.000310134299292599	0	-216.005632927219	4	0	0.4012298	0.1699521	131.9595	0.0003487955	1
60	empdata	30	1000	60	3	CS	odeint::runge_kutta_fehlberg78	R1	0.429348302004677	0.11332200865519	37.0659916757255	0.000220302977879116	0	-208.963580666905	4	0	0.4368768	0.1126373	36.45	0.0002187464	1
60	empdata	30	1000	60	5	IW	odeint::runge_kutta_fehlberg78	R1	0.394405976251785	0.168082993922232	134.394258905884	0.0003472832438701	0	-215.015541164462	4	0	0.4012298	0.1699521	131.9595	0.0003487955	1
61	empdata	30	1000	61	3	CS	odeint::runge_kutta_fehlberg78	R1	0.41584836162819	0.0968086552874879	35.5937703583087	0.000211980792115971	0	-209.415889664074	4	0	0.4368768	0.1126373	36.45	0.0002187464	1
61	empdata	30	1000	61	5	IW	odeint::runge_kutta_fehlberg78	R1	0.365420672000546	0.140120920000802	130.043905232726	0.00031842562968913	0	-216.044978695425	4	0	0.4012298	0.1699521	131.9595	0.0003487955	1
62	empdata	30	1000	62	3	CS	odeint::runge_kutta_fehlberg78	R1	0.432239456168605	0.111062466706392	36.4968523188286	0.00021849324945031	0	-208.945280997091	4	0	0.4368768	0.1126373	36.45	0.0002187464	1
62	empdata	30	1000	62	5	IW	odeint::runge_kutta_fehlberg78	R1	0.391484982537417	0.163385258929986	132.469524088734	0.000342279347049734	0	-215.251765947494	4	0	0.4012298	0.1699521	131.9595	0.0003487955	1
63	empdata	30	1000	63	3	CS	odeint::runge_kutta_fehlberg78	R1	0.429659082171027	0.11420326286487	37.186180632018	0.0002208099149163	0	-208.915672904189	4	0	0.4368768	0.1126373	36.45	0.0002187464	1
63	empdata	30	1000	63	5	IW	odeint::runge_kutta_fehlberg78	R1	0.397214952272818	0.170339626007083	134.476345920319	0.000349624271089375	0	-214.928477847524	4	0	0.4012298	0.1699521	131.9595	0.0003487955	1
6	empdata	30	1000	6	3	CS	odeint::runge_kutta_fehlberg78	R1	0.400039222807798	0.0934043968046358	36.0124849634202	0.000211882724233744	0	-210.410494761831	4	0	0.4368768	0.1126373	36.45	0.0002187464	1
64	empdata	30	1000	64	3	CS	odeint::runge_kutta_fehlberg78	R1	0.415768673535607	0.103602743820165	36.5507918523448	0.000216145914485514	0	-209.47659562271	4	0	0.4368768	0.1126373	36.45	0.0002187464	1
64	empdata	30	1000	64	5	IW	odeint::runge_kutta_fehlberg78	R1	0.366447234094587	0.146454003897817	134.634034214909	0.000324867396698631	0	-215.608407133087	4	0	0.4012298	0.1699521	131.9595	0.0003487955	1
65	empdata	30	1000	65	3	CS	odeint::runge_kutta_fehlberg78	R1	0.417307548270958	0.098455528695253	35.6864441469563	0.000212794050048911	0	-209.476156745328	4	0	0.4368768	0.1126373	36.45	0.0002187464	1
65	empdata	30	1000	65	5	IW	odeint::runge_kutta_fehlberg78	R1	0.363273212526798	0.139431207044895	130.861299280414	0.000317734056791287	0	-216.034283258492	4	0	0.4012298	0.1699521	131.9595	0.0003487955	1
6	empdata	30	1000	6	5	IW	odeint::runge_kutta_fehlberg78	R1	0.332246056368046	0.11665354808126	133.675734822366	0.000294055919327104	0	-216.355045564336	4	0	0.4012298	0.1699521	131.9595	0.0003487955	1
66	empdata	30	1000	66	3	CS	odeint::runge_kutta_fehlberg78	R1	0.425850606158111	0.11223512075393	37.1398625946434	0.000220130019772265	0	-209.121509546922	4	0	0.4368768	0.1126373	36.45	0.0002187464	1
66	empdata	30	1000	66	5	IW	odeint::runge_kutta_fehlberg78	R1	0.389010597952612	0.164458001917904	134.769923319788	0.000343581827934634	0	-215.090516564554	4	0	0.4012298	0.1699521	131.9595	0.0003487955	1
67	empdata	30	1000	67	3	CS	odeint::runge_kutta_fehlberg78	R1	0.399667942654948	0.0909308405456611	35.7836262612986	0.000210397449962305	0	-210.147289492393	4	0	0.4368768	0.1126373	36.45	0.0002187464	1
67	empdata	30	1000	67	5	IW	odeint::runge_kutta_fehlberg78	R1	0.332336950345506	0.116947341005859	133.884042539673	0.000294339705271757	0	-216.341969517605	4	0	0.4012298	0.1699521	131.9595	0.0003487955	1
68	empdata	30	1000	68	3	CS	odeint::runge_kutta_fehlberg78	R1	0.419833967998987	0.106345741448758	36.5978884793642	0.000217301099238846	0	-209.522262833635	4	0	0.4368768	0.1126373	36.45	0.0002187464	1
68	empdata	30	1000	68	5	IW	odeint::runge_kutta_fehlberg78	R1	0.374164254722899	0.150815336819276	133.141353905663	0.000329362353224313	0	-215.581341140064	4	0	0.4012298	0.1699521	131.9595	0.0003487955	1
69	empdata	30	1000	69	3	CS	odeint::runge_kutta_fehlberg78	R1	0.431526329888799	0.11075869385666	36.5137189311137	0.000218404757583632	0	-208.906115013746	4	0	0.4368768	0.1126373	36.45	0.0002187464	1
69	empdata	30	1000	69	5	IW	odeint::runge_kutta_fehlberg78	R1	0.390476062217315	0.163294949338684	132.99862859426	0.000342225377209851	0	-215.23169954456	4	0	0.4012298	0.1699521	131.9595	0.0003487955	1
70	empdata	30	1000	70	3	CS	odeint::runge_kutta_fehlberg78	R1	0.411989982519623	0.101984834042511	36.4084328313093	0.000215661124874858	0	-210.088824864638	4	0	0.4368768	0.1126373	36.45	0.0002187464	1
70	empdata	30	1000	70	5	IW	odeint::runge_kutta_fehlberg78	R1	0.355602718824352	0.135293998666367	132.627999818453	0.000313342702691579	0	-215.981558438067	4	0	0.4012298	0.1699521	131.9595	0.0003487955	1
71	empdata	30	1000	71	3	CS	odeint::runge_kutta_fehlberg78	R1	0.405105218935064	0.0964357077539267	36.0536576782427	0.000213118844679555	0	-210.396699471857	4	0	0.4368768	0.1126373	36.45	0.0002187464	1
71	empdata	30	1000	71	5	IW	odeint::runge_kutta_fehlberg78	R1	0.3354598254884	0.119392778480663	133.596154528217	0.000296920685169086	0	-216.32666241835	4	0	0.4012298	0.1699521	131.9595	0.0003487955	1
72	empdata	30	1000	72	3	CS	odeint::runge_kutta_fehlberg78	R1	0.424139398333596	0.108788945119653	36.8021258014069	0.000218212701722927	0	-209.007346979621	4	0	0.4368768	0.1126373	36.45	0.0002187464	1
72	empdata	30	1000	72	5	IW	odeint::runge_kutta_fehlberg78	R1	0.38778741356568	0.162500523126502	133.986043881186	0.000341485081558641	0	-215.203605741827	4	0	0.4012298	0.1699521	131.9595	0.0003487955	1
73	empdata	30	1000	73	3	CS	odeint::runge_kutta_fehlberg78	R1	0.395234690339628	0.0915014322637452	36.1364678982548	0.000211301576549867	0	-210.501109594598	4	0	0.4368768	0.1126373	36.45	0.0002187464	1
73	empdata	30	1000	73	5	IW	odeint::runge_kutta_fehlberg78	R1	0.342534754106735	0.122716352656123	131.12605608125	0.000300532127081729	0	-216.387697025798	4	0	0.4012298	0.1699521	131.9595	0.0003487955	1
7	empdata	30	1000	7	3	CS	odeint::runge_kutta_fehlberg78	R1	0.419991551669482	0.110942893060583	37.2762624488663	0.000220177711395161	0	-209.641563673677	4	0	0.4368768	0.1126373	36.45	0.0002187464	1
74	empdata	30	1000	74	3	CS	odeint::runge_kutta_fehlberg78	R1	0.422115813946904	0.107640689668972	36.7305410031422	0.000217783559106493	0	-209.163555599501	4	0	0.4368768	0.1126373	36.45	0.0002187464	1
74	empdata	30	1000	74	5	IW	odeint::runge_kutta_fehlberg78	R1	0.379298754239531	0.156668209279969	134.58921274697	0.000335486673398575	0	-215.327053047425	4	0	0.4012298	0.1699521	131.9595	0.0003487955	1
75	empdata	30	1000	75	3	CS	odeint::runge_kutta_fehlberg78	R1	0.406493098984255	0.101182316608678	36.6424612944965	0.000215909719095994	0	-210.408351062281	4	0	0.4368768	0.1126373	36.45	0.0002187464	1
75	empdata	30	1000	75	5	IW	odeint::runge_kutta_fehlberg78	R1	0.353860416569455	0.133638423512741	132.417520571037	0.00031171185247703	0	-216.082837623631	4	0	0.4012298	0.1699521	131.9595	0.0003487955	1
7	empdata	30	1000	7	5	IW	odeint::runge_kutta_fehlberg78	R1	0.382940766627399	0.158311649619521	133.625757933019	0.000337140804817754	0	-215.338270901658	4	0	0.4012298	0.1699521	131.9595	0.0003487955	1
76	empdata	30	1000	76	3	CS	odeint::runge_kutta_fehlberg78	R1	0.401320151658316	0.0955864968310646	36.3628172693849	0.000213070101292611	0	-210.168417952994	4	0	0.4368768	0.1126373	36.45	0.0002187464	1
76	empdata	30	1000	76	5	IW	odeint::runge_kutta_fehlberg78	R1	0.360736184140561	0.136615557124818	130.232739419367	0.000314802948714324	0	-216.098141786725	4	0	0.4012298	0.1699521	131.9595	0.0003487955	1
77	empdata	30	1000	77	3	CS	odeint::runge_kutta_fehlberg78	R1	0.425620553837639	0.109632654268007	36.7371911109069	0.000218535834650668	0	-209.177748553524	4	0	0.4368768	0.1126373	36.45	0.0002187464	1
77	empdata	30	1000	77	5	IW	odeint::runge_kutta_fehlberg78	R1	0.381199070814305	0.157799439877895	134.288007314465	0.000336649903274536	0	-215.302911741922	4	0	0.4012298	0.1699521	131.9595	0.0003487955	1
78	empdata	30	1000	78	3	CS	odeint::runge_kutta_fehlberg78	R1	0.398782521489123	0.0964076504032679	36.5633604442646	0.000213927049165023	0	-210.491852055707	4	0	0.4368768	0.1126373	36.45	0.0002187464	1
78	empdata	30	1000	78	5	IW	odeint::runge_kutta_fehlberg78	R1	0.329758936190916	0.117971562790402	137.109457896555	0.000295126565661981	0	-216.163451131201	4	0	0.4012298	0.1699521	131.9595	0.0003487955	1
79	empdata	30	1000	79	3	CS	odeint::runge_kutta_fehlberg78	R1	0.430925235478753	0.116887897949372	37.4629800807426	0.000222321032707829	0	-209.08346704376	4	0	0.4368768	0.1126373	36.45	0.0002187464	1
79	empdata	30	1000	79	5	IW	odeint::runge_kutta_fehlberg78	R1	0.408074438947922	0.176247179897333	132.92636577898	0.000355402215078546	0	-214.879413688366	4	0	0.4012298	0.1699521	131.9595	0.0003487955	1
80	empdata	30	1000	80	3	CS	odeint::runge_kutta_fehlberg78	R1	0.414033522438098	0.105504724044016	36.8639112828248	0.000217585356979098	0	-209.825178396225	4	0	0.4368768	0.1126373	36.45	0.0002187464	1
80	empdata	30	1000	80	5	IW	odeint::runge_kutta_fehlberg78	R1	0.369170197985979	0.147297004306119	133.475634171184	0.000325750850035422	0	-215.639160169991	4	0	0.4012298	0.1699521	131.9595	0.0003487955	1
81	empdata	30	1000	81	3	CS	odeint::runge_kutta_fehlberg78	R1	0.416055357305277	0.103506797262915	36.3365008875454	0.000216059758202255	0	-210.031237880077	4	0	0.4368768	0.1126373	36.45	0.0002187464	1
81	empdata	30	1000	81	5	IW	odeint::runge_kutta_fehlberg78	R1	0.363455165689561	0.139815104442209	131.079268730587	0.00031805926278443	0	-215.97770776462	4	0	0.4012298	0.1699521	131.9595	0.0003487955	1
82	empdata	30	1000	82	3	CS	odeint::runge_kutta_fehlberg78	R1	0.407956152023742	0.101814832457222	36.7309004662582	0.000216101576891487	0	-210.090240136522	4	0	0.4368768	0.1126373	36.45	0.0002187464	1
82	empdata	30	1000	82	5	IW	odeint::runge_kutta_fehlberg78	R1	0.361510426044254	0.140315475557918	132.789940221805	0.000318549525756481	0	-215.867467583353	4	0	0.4012298	0.1699521	131.9595	0.0003487955	1
83	empdata	30	1000	83	3	CS	odeint::runge_kutta_fehlberg78	R1	0.398531221559114	0.0887580214992196	35.5447299117067	0.000209207889705871	0	-210.193791344516	4	0	0.4368768	0.1126373	36.45	0.0002187464	1
83	empdata	30	1000	83	5	IW	odeint::runge_kutta_fehlberg78	R1	0.332866497661273	0.115282614129671	131.883480926157	0.000292818021918638	0	-216.478134317447	4	0	0.4012298	0.1699521	131.9595	0.0003487955	1
8	empdata	30	1000	8	3	CS	odeint::runge_kutta_fehlberg78	R1	0.410483167535389	0.0985183460481957	35.9812907968036	0.00021371133257609	0	-210.202437946498	4	0	0.4368768	0.1126373	36.45	0.0002187464	1
84	empdata	30	1000	84	3	CS	odeint::runge_kutta_fehlberg78	R1	0.413629173917295	0.0960422938750328	35.5929425316705	0.000211794670802156	0	-209.57727798067	4	0	0.4368768	0.1126373	36.45	0.0002187464	1
84	empdata	30	1000	84	5	IW	odeint::runge_kutta_fehlberg78	R1	0.356181764538851	0.134096764813365	131.171477583968	0.000312252264219694	0	-216.141664716843	4	0	0.4012298	0.1699521	131.9595	0.0003487955	1
85	empdata	30	1000	85	3	CS	odeint::runge_kutta_fehlberg78	R1	0.407822106414918	0.104810532892662	37.169252517777	0.000218032046968398	0	-210.287989956124	4	0	0.4368768	0.1126373	36.45	0.0002187464	1
85	empdata	30	1000	85	5	IW	odeint::runge_kutta_fehlberg78	R1	0.360382362254382	0.140796729011198	134.007656709013	0.000319001082744141	0	-215.784235189072	4	0	0.4012298	0.1699521	131.9595	0.0003487955	1
8	empdata	30	1000	8	5	IW	odeint::runge_kutta_fehlberg78	R1	0.348391109656342	0.128061973304832	131.479395157474	0.000306039076089218	0	-216.260791842697	4	0	0.4012298	0.1699521	131.9595	0.0003487955	1
86	empdata	30	1000	86	3	CS	odeint::runge_kutta_fehlberg78	R1	0.385467996456677	0.087102469790158	36.0764735651021	0.000209771329400118	0	-211.162042982658	4	0	0.4368768	0.1126373	36.45	0.0002187464	1
86	empdata	30	1000	86	5	IW	odeint::runge_kutta_fehlberg78	R1	0.319507779799382	0.103605952900751	131.957964625336	0.000280928144850766	0	-216.727068160053	4	0	0.4012298	0.1699521	131.9595	0.0003487955	1
87	empdata	30	1000	87	3	CS	odeint::runge_kutta_fehlberg78	R1	0.40327288056084	0.0952926022728189	35.990334232071	0.000212647008053506	0	-210.511276295688	4	0	0.4368768	0.1126373	36.45	0.0002187464	1
87	empdata	30	1000	87	5	IW	odeint::runge_kutta_fehlberg78	R1	0.343359949673081	0.122760793112318	130.523570047602	0.000300653933667647	0	-216.423145345492	4	0	0.4012298	0.1699521	131.9595	0.0003487955	1
88	empdata	30	1000	88	3	CS	odeint::runge_kutta_fehlberg78	R1	0.403545867601625	0.0919202016365125	35.6772649260102	0.000210529603037955	0	-209.956272247058	4	0	0.4368768	0.1126373	36.45	0.0002187464	1
88	empdata	30	1000	88	5	IW	odeint::runge_kutta_fehlberg78	R1	0.33999720469963	0.122210953973732	132.624062976546	0.000299859570532491	0	-216.294990460603	4	0	0.4012298	0.1699521	131.9595	0.0003487955	1
89	empdata	30	1000	89	3	CS	odeint::runge_kutta_fehlberg78	R1	0.421479107791859	0.111345386038959	37.2874416653779	0.000220210194984043	0	-209.435729223655	4	0	0.4368768	0.1126373	36.45	0.0002187464	1
89	empdata	30	1000	89	5	IW	odeint::runge_kutta_fehlberg78	R1	0.387829864993113	0.162278223912013	133.783991518078	0.000341239409477923	0	-215.218900194694	4	0	0.4012298	0.1699521	131.9595	0.0003487955	1
90	empdata	30	1000	90	3	CS	odeint::runge_kutta_fehlberg78	R1	0.414854210406058	0.106461117165437	36.9929207477815	0.000218071283261798	0	-209.714389849314	4	0	0.4368768	0.1126373	36.45	0.0002187464	1
90	empdata	30	1000	90	5	IW	odeint::runge_kutta_fehlberg78	R1	0.371705486652136	0.150151423119197	134.175425557711	0.000328715832144833	0	-215.530913225589	4	0	0.4012298	0.1699521	131.9595	0.0003487955	1
91	empdata	30	1000	91	3	CS	odeint::runge_kutta_fehlberg78	R1	0.411443731491649	0.0987968759719589	36.0740751465783	0.000213750558869978	0	-209.787041851892	4	0	0.4368768	0.1126373	36.45	0.0002187464	1
91	empdata	30	1000	91	5	IW	odeint::runge_kutta_fehlberg78	R1	0.34615719975496	0.130012306748657	134.961632123076	0.000307775301923317	0	-215.999617758184	4	0	0.4012298	0.1699521	131.9595	0.0003487955	1
92	empdata	30	1000	92	3	CS	odeint::runge_kutta_fehlberg78	R1	0.42200666304254	0.111002267370692	37.1819201210829	0.000219915937816331	0	-209.408751614397	4	0	0.4368768	0.1126373	36.45	0.0002187464	1
92	empdata	30	1000	92	5	IW	odeint::runge_kutta_fehlberg78	R1	0.384587751812569	0.160289795315606	134.179303450202	0.00033922146169632	0	-215.246566969806	4	0	0.4012298	0.1699521	131.9595	0.0003487955	1
93	empdata	30	1000	93	3	CS	odeint::runge_kutta_fehlberg78	R1	0.426347915573946	0.109780160896007	36.7582670115421	0.000218521290812485	0	-208.989741716494	4	0	0.4368768	0.1126373	36.45	0.0002187464	1
93	empdata	30	1000	93	5	IW	odeint::runge_kutta_fehlberg78	R1	0.38556064452733	0.161528249954341	134.573943374795	0.000340526799850983	0	-215.196970190254	4	0	0.4012298	0.1699521	131.9595	0.0003487955	1
9	empdata	30	1000	9	3	CS	odeint::runge_kutta_fehlberg78	R1	0.394373936489715	0.09530099724322	36.7558795902056	0.000213811730079243	0	-210.753650914655	4	0	0.4368768	0.1126373	36.45	0.0002187464	1
94	empdata	30	1000	94	3	CS	odeint::runge_kutta_fehlberg78	R1	0.412638703899088	0.100643707861387	36.1987457142058	0.000214738294158938	0	-209.966909924706	4	0	0.4368768	0.1126373	36.45	0.0002187464	1
94	empdata	30	1000	94	5	IW	odeint::runge_kutta_fehlberg78	R1	0.354551375818187	0.134344257840363	132.552781491459	0.000312379134878093	0	-216.020031140119	4	0	0.4012298	0.1699521	131.9595	0.0003487955	1
95	empdata	30	1000	95	3	CS	odeint::runge_kutta_fehlberg78	R1	0.42759568731062	0.110434100356297	36.843580849567	0.000218746493098869	0	-208.803831951204	4	0	0.4368768	0.1126373	36.45	0.0002187464	1
95	empdata	30	1000	95	5	IW	odeint::runge_kutta_fehlberg78	R1	0.397960879253307	0.169289254636512	133.276809273326	0.000348387279059024	0	-215.046524192964	4	0	0.4012298	0.1699521	131.9595	0.0003487955	1
9	empdata	30	1000	9	5	IW	odeint::runge_kutta_fehlberg78	R1	0.351017779571299	0.128945675653331	130.457534252552	0.0003068731271188	0	-216.238425386502	4	0	0.4012298	0.1699521	131.9595	0.0003487955	1
96	empdata	30	1000	96	3	CS	odeint::runge_kutta_fehlberg78	R1	0.398641435930884	0.0986175125899659	36.8084034625322	0.000215360067460313	0	-210.82873648669	4	0	0.4368768	0.1126373	36.45	0.0002187464	1
96	empdata	30	1000	96	5	IW	odeint::runge_kutta_fehlberg78	R1	0.343224125856597	0.125068077412284	132.719264478831	0.000302806060125942	0	-216.232539766127	4	0	0.4012298	0.1699521	131.9595	0.0003487955	1
97	empdata	30	1000	97	3	CS	odeint::runge_kutta_fehlberg78	R1	0.436003310659895	0.11154691798651	36.3315324776244	0.000218268341394143	0	-208.783931375426	4	0	0.4368768	0.1126373	36.45	0.0002187464	1
97	empdata	30	1000	97	5	IW	odeint::runge_kutta_fehlberg78	R1	0.397735064355772	0.166832369420213	131.569590122304	0.00034572158093765	0	-215.23428543784	4	0	0.4012298	0.1699521	131.9595	0.0003487955	1
98	empdata	30	1000	98	3	CS	odeint::runge_kutta_fehlberg78	R1	0.408143379975465	0.100541791460244	36.3441955676926	0.000215286360430196	0	-210.630223039125	4	0	0.4368768	0.1126373	36.45	0.0002187464	1
98	empdata	30	1000	98	5	IW	odeint::runge_kutta_fehlberg78	R1	0.357046943817748	0.132278943416046	129.080304048688	0.000310506908471482	0	-216.322592096537	4	0	0.4012298	0.1699521	131.9595	0.0003487955	1
99	empdata	30	1000	99	3	CS	odeint::runge_kutta_fehlberg78	R1	0.392218719890893	0.0888563769521797	35.744539255022	0.000210043223375432	0	-211.187152778674	4	0	0.4368768	0.1126373	36.45	0.0002187464	1
99	empdata	30	1000	99	5	IW	odeint::runge_kutta_fehlberg78	R1	0.329752298170003	0.109010075120068	128.439885012163	0.000287047213120592	0	-216.94404810443	4	0	0.4012298	0.1699521	131.9595	0.0003487955	1
